# The extensive diversity of nairoviruses reveals the complexity and high risk of tick-borne diseases in northeastern China

**DOI:** 10.1101/2025.02.08.637282

**Authors:** Ziyan Liu, Zhiwei Wei, Yu Liu, Zedong Wang

**Affiliations:** Department of Infectious Diseases, Center of Infectious Diseases and Pathogen Biology, Key Laboratory of Organ Regeneration and Transplantation of the Ministry of education, The First Hospital of Jilin University, State Key Laboratory of Zoonotic Diseases, Changchun, Jilin Province, China; International Center of Future Science, Jilin University, Changchun, Jilin Province, China

## Abstract

The increasing burden of tick-borne virus infections is becoming a global public health concern. In the current study, we identified nine tick-borne nairoviral species in northeastern China through metagenomic sequencing, which are phylogenetic classified into four groups: I) Wetland virus (WELV), II;) Songling virus (SGLV), Ji’an nairovirus (JANV), Yanbian nairo tick virus 1 (YBNTV-1), Shanxi tick virus 2 (SXTV-2), III;) Yezo virus (YEZV), and IV;) Beiji nairovirus (BJNV), Yichun nairovirus (YCNV), and Hunchun nairovirus (HCNV). These nairoviruses are influenced by both the species of ticks and their geographical distribution. Apart from the previously isolated pathogenic WELV, SGLV, YEZV, and BJNV, we successfully isolated JANV and YBNTV-1, which can replicate in Vero and HEK-293T cells. Two routes of nairovirus spread into northeastern China were evaluated. Group I and II viruses, vectored by *Haemaphysalis* sp. ticks, likely originated in Central or East China and spread via migratory birds along the Chinese coastline. Group III; and IV viruses, vectored by *Ixodes persulcatus* ticks, are believed to have originated in Europe and spread via rodents across the Eurasian continent. Our study reveals the extensive diversity and wide distribution of tick-borne nairoviruses in northeastern China, highlights the potential pathogenic risk of the newly discovered nairoviruses, and clarifies their origins and potential migration routes. The results will be of crucial significance for the tick-borne diseases control and prevention in China.
