## Extended Data Table 1 for "The extensive diversity of nairoviruses reveals the complexity and high risk of tick-borne diseases in northeastern China"

### Sheet: Sheet1
Extended Data Table 1 Amino acid similarity (%) of RDRP (upper right) and nucleotide sequence similarity (%) of segment L (lower left) between WELV and the representative Orthonairovirus in the family Nairoviridae.
	NSDV SDWL08	NSDV 779	NSDV Jilin	NSDV SZWH2	NSDV nlb-dd-tick	NSDV NL	CCHFV 813042 UAE	CCHFV YL16070	CCHFV HANM-18	Meihua Mountain virus LJ01	Tofla virus	Tofla virus Nag-Hfor-2014	Wetland virus NE-ZYF9	Wetland virus NE-ZYF11	Wetland virus NE-GH8	Wetland virus NE-TH	Dadong virus YB tick 2023 134	Wetland virus PS1	Wetland virus T3G2	Dugbeense 15AC-T25	Kupe virus K611	Hazara virus JC280	Clo Mor virus ScotAr7	Tillamook virus RML 86	Taggert virus OTU36.IU7	Hughes orthonairovirus	Qalyub virus ErAg370	Estero Real virus K329
NSDV SDWL08	100	96.9	98.9	98.6	98.8	98.7	66.1	66	66	69.7	69.4	69.5	70	70	70	70	70	70	70	68.4	67.8	69.2	51.4	51.2	51.5	41.6	43.2	42.2
NSDV 779	89.4	100	96.8	97.1	97.2	97.2	65.8	65.8	65.9	69.6	69.5	69.5	69.8	69.9	69.8	69.9	69.9	69.8	69.8	68.4	67.9	69.2	51.3	51.2	51.4	41.4	43	42.3
NSDV Jilin	98.5	89.6	100	98.4	98.6	98.4	66	65.8	65.9	69.6	69.5	69.5	70	70	70	70	70	70	70	68.4	67.7	69.3	51.4	51.1	51.4	41.5	43.1	42.2
NSDV SZWH2	96	89.2	95.6	100	99.2	99.1	65.9	66	66	69.6	69.4	69.4	70	70	70	70	70	70	70	68.4	67.8	69.2	51.4	51.1	51.5	41.5	43.1	42.2
NSDV nlb-dd-tick	96.3	89.2	95.9	97.3	100	99.7	66	66	66	69.7	69.5	69.5	70	70	70	70	70	70	70	68.4	67.9	69.2	51.5	51.3	51.6	41.5	43.2	42.3
NSDV NL	95.9	89	95.5	97.1	99.2	100	66	66	66	69.7	69.4	69.5	70	70	70	70	70	70	70	68.4	67.9	69.2	51.5	51.2	51.5	41.5	43.2	42.2
CCHFV 813042 UAE	62.9	62.8	62.9	62.9	62.9	62.7	100	97.4	97.4	65.8	65.1	65	65.1	65.2	65.1	65.3	65.2	65.1	65.1	62.7	62.4	65.8	52.1	52.4	52.2	43	43.8	42.3
CCHFV YL16070	62.9	63	63	62.8	62.8	62.7	88.2	100	98.3	65.9	64.9	65	65.2	65.3	65.2	65.3	65.3	65.2	65.2	62.7	62.6	65.9	52.2	52.5	52.2	43	43.9	42.3
CCHFV HANM-18	62.9	63.1	62.9	62.7	62.7	62.7	87.6	94.1	100	65.7	64.9	64.9	65.2	65.2	65.2	65.3	65.2	65.1	65.1	62.7	62.6	65.8	52.3	52.5	52.3	42.9	43.9	42.4
Meihua Mountain virus LJ01	66.4	66.8	66.4	66.3	66.3	66.1	62.7	62.7	62.5	100	81.7	81.8	81.6	81.6	81.6	81.6	81.5	81.6	81.6	65.5	64.9	83.7	53.4	53.8	53.4	42.9	44.8	43.2
Tofla virus	65	65	65	65	65.1	65.1	62.5	62.5	62.4	71.8	100	99.6	89.1	89.2	89.1	89.2	89.1	89.2	89.2	66	65.2	81.8	52.5	52.8	52.3	42.3	44.1	42.7
Tofla virus Nag-Hfor-2014	65	65.1	65.1	65	65.1	65.1	62.5	62.6	62.5	71.8	99.1	100	89.1	89.2	89.1	89.2	89	89.2	89.2	66	65.2	81.9	52.6	52.9	52.4	42.3	44.1	42.7
Wetland virus NE-ZYF9	64.8	65	65	64.7	64.8	64.5	62.5	62.9	63	72.2	76.9	77	100	100	99.9	99.7	99.6	99.3	99.3	65.6	65.3	81.6	52.4	52.6	52.3	42	44	42.5
Wetland virus NE-ZYF11	64.8	65	65	64.7	64.8	64.5	62.6	62.9	63	72.2	77	77	100	100	100	99.7	99.6	99.4	99.4	65.7	65.3	81.7	52.4	52.7	52.3	42.1	44	42.5
Wetland virus NE-GH8	64.8	65	65	64.7	64.8	64.5	62.5	62.9	63	72.2	76.9	77	100	100	100	99.7	99.6	99.3	99.3	65.6	65.3	81.6	52.4	52.6	52.2	42	44	42.5
Wetland virus NE-TH	64.8	65	65	64.7	64.7	64.5	62.6	62.9	62.9	72.1	76.9	76.9	98.5	98.5	98.5	100	99.7	99.3	99.3	65.8	65.4	81.6	52.4	52.7	52.3	42.1	44.1	42.5
Dadong virus YB tick 2023 134	65.1	65.2	65.2	65	65	64.8	62.7	63	63	72.3	76.8	76.8	98.2	98.2	98.2	98.9	100	99.2	99.2	65.7	65.3	81.7	52.4	52.7	52.3	42.1	44.1	42.5
Wetland virus PS1	64.9	65	65.1	64.8	64.9	64.7	62.6	62.8	62.9	72.3	76.8	76.8	97.5	97.5	97.5	97.7	98	100	100	65.7	65.3	81.6	52.4	52.6	52.3	42.2	44.1	42.6
Wetland virus T3G2	64.9	65	65.1	64.8	64.9	64.7	62.6	62.8	62.9	72.3	76.8	76.8	97.5	97.6	97.5	97.7	98	100	100	65.7	65.3	81.6	52.4	52.6	52.3	42.2	44.1	42.6
Dugbeense 15AC-T25	66.1	66	65.8	66.1	66	65.9	60.5	60.4	60.5	62.8	61.4	61.4	61.5	61.5	61.4	61.5	61.7	61.6	61.6	100	89.5	65	50.6	50.5	50.5	40.5	42.5	40.9
Kupe virus K611	65.1	65.4	65	65.2	65.2	65.1	60	60.2	60	62.2	61	61	61.5	61.5	61.5	61.3	61.5	61.5	61.5	78.1	100	64.8	50.1	50.3	50.2	40	42	40.6
Hazara virus JC280	65.2	65.6	65.4	65.1	65.2	65	63.3	62.9	63	73.5	72	72	71.8	71.9	71.8	71.9	72	72	72	62.4	62	100	53.1	53.3	53	42.9	44.7	43.2
Clo Mor virus ScotAr7	56.2	55.9	56.2	56	56.1	56	54.8	54.6	54.9	57.1	54.6	54.6	55.4	55.4	55.4	55.3	55.4	55.6	55.6	55.2	53.9	56.5	100	87.8	80.9	43.3	44.4	44.2
Tillamook virus RML 86	55.8	55.7	55.9	55.8	56	55.7	55.2	55.2	55.2	57.8	54.9	54.9	55.2	55.2	55.2	55.3	55.5	55.4	55.4	54.8	53.8	56.7	77.1	100	80.8	44	44.4	43.9
Taggert virus OTU36.IU7	55.3	55.3	55.4	55	55.3	55	53.8	54.2	54.1	56.8	54.6	54.6	54.6	54.6	54.6	54.5	54.7	54.9	54.9	54.1	53.4	56	72.1	72.7	100	43.5	45.1	44
Hughes orthonairovirus	48.3	48.5	48.2	48.2	48.4	48.2	48.8	48.7	48.7	49.5	47.9	47.8	47.5	47.5	47.5	47.5	47.5	47.6	47.6	48.2	47.6	49.3	50.3	50.5	49.7	100	42.3	50.7
Qalyub virus ErAg370	49.8	49.4	49.8	49.7	49.8	49.7	50.3	50.1	49.9	50.7	49.2	49.2	49	49	49	49.1	49.3	49.4	49.4	48.9	49	50.8	51.8	51.5	51.1	53.8	100	42.6
Estero Real virus K329	49.6	49.3	49.4	49.9	49.7	49.7	48.3	48.3	48.3	50.2	48.1	48.1	48.5	48.5	48.5	48.5	48.7	48.7	48.7	48.2	47.4	49.5	51.1	51.1	50	58.8	52.8	100
