## Extended Data Table 2 for "The extensive diversity of nairoviruses reveals the complexity and high risk of tick-borne diseases in northeastern China"

### Sheet: Sheet1
Extended Data Table 2 Amino acid similarity (%) of GPC (upper right) and nucleotide sequence similarity (%) of segment M (lower left) between WELV and the representative Orthonairovirus in the family Nairoviridae.
	NSDV SDWL08	NSDV 779	NSDV Jilin	NSDV SZWH2	NSDV nlb-dd-tick	NSDV NM	CCHFV 813042 UAE	CCHFV YL16070	CCHFV HANM-18	Meihua Mountain virus LJ01	Tofla virus	Tofla virus Nag-Hfor-2014	Wetland virus NE-ZYF9	Wetland virus NE-ZYF11	Wetland virus NE-GH8	Wetland virus NE-TH	Dadong virus YB tick 2023 134	Wetland virus T3G2	Dugbeense 15AC-T25	Kupe virus K611	Hazara virus JC280	Clo Mor virus ScotAr7	Tillamook virus RML 86	Hughes orthonairovirus	Qalyub virus ErAg370	Estero Real virus K329
NSDV SDWL08	100	83.5	98.7	97.3	97.6	97.6	39.7	39.2	39.4	47.1	46.9	47	47.5	47.5	47.5	47.4	47.3	47.6	52.3	51.7	48.3	30.8	31	27.7	26.4	26.7
NSDV 779	76.4	100	83.5	83.9	83.9	83.9	40.3	39	39.2	47.6	47.5	47.6	47.8	47.8	47.8	47.9	47.8	47.9	53	52.5	49.1	31.4	31.4	27.9	26	27.3
NSDV Jilin	98	76.4	100	97.1	97.3	97.3	39.7	39.1	39.4	47.1	47	47	47.3	47.3	47.3	47.3	47.2	47.5	52.5	51.9	48.2	30.8	31.1	27.8	26.3	26.6
NSDV SZWH2	95.4	76.6	94.4	100	98	98	39.6	38.7	39.1	47	46.9	46.9	47.2	47.2	47.2	47.1	47.1	47.3	52.5	52	48.1	30.8	31.1	27.6	26.2	26.7
NSDV nlb-dd-tick	95.7	76.4	94.6	96.9	100	99.5	39.6	39	39.3	47.2	47	47.1	47.1	47.1	47.1	47.1	47	47.2	52.7	52.1	48.2	30.9	31.2	27.5	26.2	26.8
NSDV NM	95.4	76.1	94.4	96.6	99.1	100	39.5	38.9	39.2	47.1	47	47	47.1	47.1	47.1	47.1	47	47.2	52.6	52.1	48.2	30.8	31.2	27.5	26.1	26.7
CCHFV 813042 UAE	46.5	46.8	46.6	46.7	46.4	46.3	100	75.3	85.8	36	36.8	36.9	36.8	36.8	36.8	36.7	36.9	36.8	39.4	38.5	36.6	26.5	26.2	23.6	26.1	24
CCHFV YL16070	46.4	46.6	46.7	46.8	46.7	46.7	71.8	100	75.6	35.4	36.5	36.6	36.8	36.8	36.8	36.8	36.7	36.9	37.8	37.6	35.3	25.9	25.9	23.3	25.5	23.6
CCHFV HANM-18	47	46.5	47.2	47.1	46.9	46.9	81.7	72.6	100	36.1	36.3	36.4	36.4	36.4	36.4	36.3	36.3	36.4	38.5	37.9	36.2	27.1	27	23.9	26.4	24.2
Meihua Mountain virus LJ01	49.6	50.3	49.5	49.9	49.7	49.6	41.6	40.7	41	100	69.8	69.7	70.3	70.3	70.3	70.6	70.7	70.4	48.5	48.9	69.5	34.9	33.4	33.4	27.2	31.1
Tofla virus	50.7	52.2	50.7	50.9	50.8	50.8	42.7	41.5	42.6	66.5	100	99.2	84.6	84.6	84.6	84.6	84.7	84.5	48.9	49.2	69.1	36.5	35.5	35	29	34.3
Tofla virus Nag-Hfor-2014	50.8	52.4	50.9	50.9	51	50.9	42.7	41.5	42.7	66.7	97.8	100	84.9	84.9	84.9	84.8	84.9	84.7	49	49.3	69	36.6	35.5	35	29	34.3
Wetland virus NE-ZYF9	49.6	50.3	49.5	50	49.5	49.5	40.9	40.5	41	67.1	75.6	75.6	100	100	100	99	98.9	99.3	49	49.3	70	37	36	35.4	29.6	34
Wetland virus NE-ZYF11	49.6	50.3	49.5	50	49.5	49.5	40.9	40.5	41	67.1	75.6	75.6	99.9	100	100	99	98.9	99.3	49	49.3	70	37	36	35.4	29.6	34
Wetland virus NE-GH8	49.6	50.3	49.5	50	49.5	49.5	40.9	40.5	41	67.1	75.6	75.6	99.9	99.9	100	99	98.9	99.3	49	49.3	70	37	36	35.4	29.6	34
Wetland virus NE-TH	49.7	50.7	49.5	50.1	49.7	49.6	41	40.2	41.2	67.5	75.5	75.4	97.8	97.9	97.8	100	99.4	98.9	48.7	49.2	70	36.9	35.8	35.4	29.6	34
Dadong virus YB tick 2023 134	49.5	50.3	49.4	49.9	49.5	49.5	40.9	40.1	41.1	67.4	75.8	75.8	97.3	97.4	97.3	96.7	100	98.9	48.7	49.3	70.1	37	35.9	35.4	29.6	33.8
Wetland virus T3G2	49.4	50.2	49.2	49.9	49.4	49.4	40.8	40	41.1	67.4	75.8	75.8	97.4	97.5	97.4	96.9	99.8	100	48.9	49.3	69.9	37	35.9	35.4	29.7	34
Dugbeense 15AC-T25	55.9	55.9	55.9	56	55.7	55.6	46.4	44.8	45.6	51.8	53.9	53.7	51.6	51.7	51.7	51.7	51.4	51.4	100	65.5	50.3	35.1	35	32.1	27.2	30.7
Kupe virus K611	55.5	56.4	55.5	55.8	55.8	55.7	45.3	44.7	45.1	52.2	54.7	54.5	51.4	51.4	51.3	51.4	51.5	51.4	67.4	100	50.1	34.2	34.4	31.4	26.4	30.3
Hazara virus JC280	51.5	52.5	51.4	51.4	51.4	51.3	42.4	41.5	42.2	66	68.9	69	66.8	66.8	66.8	66.9	67	67	54.1	53.4	100	38.3	37	35.5	30.3	35.5
Clo Mor virus ScotAr7	42.5	42.1	42.1	42.8	42.8	42.9	37.3	36.3	36.9	45.4	48.6	48.6	47.3	47.3	47.3	47.4	46.9	46.9	45.6	44.6	49.1	100	81.7	39.9	36.6	38.6
Tillamook virus RML 86	42.7	43	42.7	43	42.9	42.7	37.3	36.5	37.3	46.5	49.2	49.2	47.8	47.9	47.9	47.9	48	48	46.3	45.6	48.8	74.7	100	40	37.2	38.4
Hughes orthonairovirus	39.2	39.5	39	39.5	39.2	39.3	34.3	33.5	34.1	42.3	46	46	44.1	44.1	44.1	44.1	43.1	43.1	43.7	44.1	45.3	47.6	46.1	100	34	49.4
Qalyub virus ErAg370	41.3	41.9	41.1	41.4	41.3	41.2	37.4	36.8	37.1	42.2	43.5	43.6	42	42	42	42.1	41.9	41.8	45.6	45	43.5	44	44.7	41.1	100	33.8
Estero Real virus K329	39.2	39.5	39	39.7	39.6	39.4	34.2	33.3	33.9	42.1	45.1	45.2	44.5	44.5	44.5	44.6	43.6	43.6	43.8	43	45.1	46.7	46.2	58.6	41.4	100
