## Extended Data Table 3 for "The extensive diversity of nairoviruses reveals the complexity and high risk of tick-borne diseases in northeastern China"

### Sheet: Sheet1
Extended Data Table 3 Amino acid similarity (%) of NP (upper right) and nucleotide sequence similarity (%) of segment S (lower left) between WELV and the representative Orthonairovirus in the family Nairoviridae.
	NSDV SDWL08	NSDV 779	NSDV Jilin	NSDV SZWH2	NSDV nlb-dd-tick	NSDV NS	CCHFV 813042 UAE	CCHFV YL16070	CCHFV HANM-18	Meihua Mountain virus LJ01	Tofla virus	Tofla virus Nag-Hfor-2014	Wetland virus NE-ZYF9	Wetland virus NE-ZYF11	Wetland virus NE-GH8	Wetland virus NE-TH	Dadong virus YB tick 2023 134	Wetland virus PS1	Wetland virus T3G2	Dugbeense 15AC-T25	Kupe virus K611	Hazara virus JC280	Clo Mor virus ScotAr7	Tillamook virus RML 86	Estero Real virus K329	Hughes orthonairovirus	Qalyub virus ErAg370
NSDV SDWL08	100	97.9	99	99.6	99.8	99.6	64.9	64.5	64.9	64.5	64.3	64.3	65.5	65.5	65.5	65.3	65.5	65.5	65.5	62.8	65.6	65.5	45.4	45.4	30.2	33.4	37.6
NSDV 779	88.5	100	96.9	97.9	97.7	97.5	64.7	64.5	64.7	64.3	64.3	64.3	64.7	64.7	64.7	64.5	64.7	64.7	64.7	62.6	65.1	65.6	45	45	30.3	33	37.4
NSDV Jilin	95.5	91.4	100	98.7	98.9	98.7	64.3	63.9	64.3	63.7	63.5	63.5	64.7	64.7	64.7	64.5	64.7	64.7	64.7	62.4	64.7	64.7	44.8	44.8	30	33.2	37.2
NSDV SZWH2	93.2	88.2	91.8	100	99.4	99.2	64.9	64.5	64.9	64.3	64.1	64.1	65.6	65.6	65.6	65.5	65.6	65.6	65.6	62.6	65.5	65.3	45.4	45.4	30.2	33.2	37.6
NSDV nlb-dd-tick	94.8	89.5	93.4	96.1	100	99.8	64.9	64.5	64.9	64.5	64.3	64.3	65.5	65.5	65.5	65.3	65.5	65.5	65.5	62.8	65.6	65.5	45.4	45.4	30.2	33.4	37.6
NSDV NS	95.5	88.3	92.2	94	96.2	100	64.7	64.3	64.7	64.3	64.1	64.1	65.3	65.3	65.3	65.1	65.3	65.3	65.3	62.6	65.5	65.3	45.2	45.2	30	33.2	37.4
CCHFV 813042 UAE	67.5	68.5	68.3	68	68.9	68.1	100	96.8	97.9	62.4	61.6	61.6	61.6	61.6	61.6	61.8	61.6	61.6	61.6	60.1	61.3	63	46.4	46	31.9	32.4	36.8
CCHFV YL16070	67.2	68.8	68.4	67.8	68.3	67.5	92.7	100	96.9	61.8	61.3	61.3	61.5	61.5	61.5	61.6	61.5	61.5	61.5	59.5	59.9	62.2	46.9	46.2	31.5	32.3	37.2
CCHFV HANM-18	66.9	68.9	68.2	67.3	68.1	67.5	91.8	94.9	100	61.6	61.5	61.5	61.6	61.6	61.6	61.8	61.6	61.6	61.6	60.5	61.1	63.2	46.6	46.2	31.3	32.3	37.4
Meihua Mountain virus LJ01	67.1	67.5	67.3	67.6	67.5	67.2	67.3	67.1	67.6	100	77.1	77.1	76.9	76.9	76.9	76.7	76.9	76.9	76.9	57.1	57.8	79	44.1	44.8	30.3	31.9	35.5
Tofla virus	66	67.1	66.2	66	66.4	66	67.9	68.1	68.2	77.7	100	100	89.3	89.3	89.3	89.1	89.3	89.3	89.3	57.4	58.4	77.5	46.9	46.8	29.8	32.6	35.9
Tofla virus Nag-Hfor-2014	66.1	67.1	66.2	66.2	66.5	66.2	68.1	68.3	68.3	77.7	99.3	100	89.3	89.3	89.3	89.1	89.3	89.3	89.3	57.4	58.4	77.5	46.9	46.8	29.8	32.6	35.9
Wetland virus NE-ZYF9	67.9	69	68.6	68	68.3	67.4	68.6	68.3	68	75.9	82.5	82.4	100	100	100	99.6	100	100	100	59.9	58.6	77.9	45.8	46.2	31.3	31.5	35.9
Wetland virus NE-ZYF11	67.9	68.9	68.6	68	68.3	67.4	68.6	68.2	67.9	75.8	82.5	82.4	99.9	100	100	99.6	100	100	100	59.9	58.6	77.9	45.8	46.2	31.3	31.5	35.9
Wetland virus NE-GH8	67.8	68.9	68.6	68	68.2	67.3	68.7	68.3	68	75.8	82.4	82.3	100	100	100	99.6	100	100	100	59.9	58.6	77.9	45.8	46.2	31.3	31.5	35.9
Wetland virus NE-TH	67.7	68.8	68.5	67.8	68	67.2	68.6	68.3	67.9	75.7	82.3	82.3	99.1	99.1	99.2	100	99.6	99.6	99.6	60.1	58.8	78.1	45.8	46.2	31.5	31.3	35.9
Dadong virus YB tick 2023 134	66.6	67.7	67.3	66.6	66.9	66	68.3	68.2	67.7	77.2	83.9	83.8	97.7	97.7	97.7	98	100	100	100	59.9	58.6	77.9	45.8	46.2	31.3	31.5	35.9
Wetland virus PS1	66.5	67.6	67.3	66.5	66.8	65.8	68.2	67.9	67.5	77.2	83.7	83.6	97.9	97.9	97.9	97.7	99	100	100	59.9	58.6	77.9	45.8	46.2	31.3	31.5	35.9
Wetland virus T3G2	66.4	67.5	67.2	66.5	66.7	65.7	68.1	67.8	67.4	77.3	83.7	83.6	97.8	97.8	97.9	97.7	99.1	99.8	100	59.9	58.6	77.9	45.8	46.2	31.3	31.5	35.9
Dugbeense 15AC-T25	66.4	66.7	66.2	67.4	66.8	65.6	65.8	65.8	65.7	63	63.9	63.9	65.5	65.4	65.4	65.4	64.5	64.6	64.6	100	76.9	58.8	44.7	44.3	30.7	31.5	36.6
Kupe virus K611	67.8	68.2	67.5	67.6	67.8	67.5	67.4	66.8	67.1	64.2	65.3	65.5	65.6	65.5	65.5	65.6	64.6	64.7	64.7	75.6	100	60.5	44.5	44.1	31.5	32.4	35.9
Hazara virus JC280	67.3	67.3	67.3	67.6	67.3	67.5	68.7	68.1	68.1	77.9	76.7	76.7	74.2	74.2	74.2	74.2	75.4	75.4	75.4	64	65.2	100	45.6	46.2	30.5	32.4	35.9
Clo Mor virus ScotAr7	62	62	61.7	62	62.5	61.4	62.7	62.6	62.8	60.1	60.6	60.5	61.8	61.8	61.8	61.8	60.5	60.2	60.3	60.9	61.3	61.8	100	85.9	30.9	32.8	37
Tillamook virus RML 86	60.7	60.3	60.8	61	60.8	59.9	63.3	63.1	63.4	60.3	60.9	60.9	61	61	60.9	61	60.5	60.3	60.4	60.7	61	61.3	82.6	100	29.8	33	36.5
Estero Real virus K329	56	56.1	55.9	55.5	55.9	56.1	55.3	55.4	55.1	53.2	54	54.1	55.4	55.4	55.4	55.3	53.8	53.8	53.8	54.4	55	54.4	54.8	54.7	100	46.6	30.5
Hughes orthonairovirus	43.3	44.5	44	43.9	44.2	43.8	46	46.4	45.6	45.3	45.5	45.3	44.6	44.6	44.6	44.5	44.9	45	45.1	46.4	46	45.8	44.6	46.3	53.8	100	27.5
Qalyub virus ErAg370	32.8	33.4	33	33.3	33.7	32.9	36.1	36.4	36.3	33.2	34.4	34.4	35.6	35.7	35.7	35.8	35	35	34.8	36.1	37.5	34.8	35.6	36.8	32.6	33.5	100
