## Extended Data Table 8 for "The extensive diversity of nairoviruses reveals the complexity and high risk of tick-borne diseases in northeastern China"

### Sheet: Sheet1
Extended Data Table 8 Amino acid similarity (%) of GPC (upper right) and nucleotide sequence similarity (%) of segment M (lower left) between YEZV and the representative Orthonairovirus in the family Nairoviridae.
	Yezo virus NE-YTLH1	Yezo virus NE-ALH2	Yezo virus NE-DN2	Yezo virus NE-WQ	Yezo virus T-JL01	Yezo virus YBQG1739	Yezo virus T-IM01	Yezo virus HH003-2020	Yezo virus HH001-2019	Yezo virus T-HLJ02	Yezo virus H-IM01	Yezo virus T-HLJ01	Yezo virus TIGMIC 2	Yezo virus TIGMIC 1	Sulina virus IxriSL16-03	Sulina virus IxriSL16-01	Sulina virus b30
Yezo virus NE-YTLH1	100	99.8	98	98.2	98.2	98.2	98.2	98	98	98.2	98.2	98	98	98.2	56.7	56.7	52.3
Yezo virus NE-ALH2	99.8	100	98	98.2	98.2	98.2	98.2	98	98.1	98.2	98.2	98	98.1	98.2	56.7	56.7	52.3
Yezo virus NE-DN2	91.7	91.7	100	99.6	99.4	99.5	99.5	99.4	99.5	99.8	99.5	99.4	99.5	99.6	56.4	56.4	52.6
Yezo virus NE-WQ	91.9	91.9	98.5	100	99.6	99.7	99.6	99.6	99.6	99.9	99.6	99.6	99.6	99.9	56.4	56.4	52.6
Yezo virus T-JL01	91.4	91.4	97.8	98.5	100	99.6	99.6	99.6	99.5	99.6	99.6	99.6	99.3	99.8	56.4	56.4	52.5
Yezo virus YBQG1739	91.3	91.3	97.8	98.7	98.9	100	99.6	99.6	99.6	99.7	99.6	99.6	99.6	99.9	56.3	56.3	52.5
Yezo virus T-IM01	91.5	91.5	97.9	98	98.2	98.2	100	99.5	99.6	99.7	100	99.5	99.4	99.7	56.5	56.5	52.7
Yezo virus HH003-2020	91	91	97.8	98.3	98	98	97.6	100	99.5	99.6	99.5	99.6	99.3	99.8	56.4	56.4	52.6
Yezo virus HH001-2019	90.9	90.9	96.7	97	97	97.6	97.1	96.6	100	99.7	99.6	99.5	99.4	99.7	56.4	56.4	52.6
Yezo virus T-HLJ02	91.5	91.5	98.3	98.3	98.3	98.4	98.5	97.9	97.3	100	99.7	99.6	99.7	99.9	56.4	56.4	52.6
Yezo virus H-IM01	91.5	91.5	97.9	98	98.2	98.2	100	97.6	97.1	98.5	100	99.5	99.4	99.7	56.5	56.5	52.7
Yezo virus T-HLJ01	91.4	91.4	97.8	98.6	98.8	98.9	98.2	98	97.1	98.5	98.2	100	99.3	99.8	56.4	56.4	52.4
Yezo virus TIGMIC 2	91.4	91.4	99	98.1	98	98	98.1	97.7	96.9	98.5	98.1	98	100	99.6	56.3	56.3	52.5
Yezo virus TIGMIC 1	91.2	91.2	97.7	98.5	98.6	98.8	98	98	97.1	98.2	98	98.7	97.8	100	56.4	56.4	52.6
Sulina virus IxriSL16-03	57.8	57.8	57.8	57.8	58.1	58.3	58	57.4	58.6	58.1	58	58.2	57.9	58.2	100	99.5	75.2
Sulina virus IxriSL16-01	57.9	57.9	57.8	57.7	58	58.2	57.9	57.4	58.6	58	57.9	58.1	57.8	58.1	97.8	100	75.4
Sulina virus b30	55.3	55.3	55.5	55.6	55.8	56.2	55.9	55.2	56.3	55.9	55.9	55.9	55.7	55.9	74	74	100
