## Extended Data Table 9 for "The extensive diversity of nairoviruses reveals the complexity and high risk of tick-borne diseases in northeastern China"

### Sheet: Sheet1
Extended Data Table 9 Amino acid similarity (%) of NP (upper right) and nucleotide sequence similarity (%) of segment S (lower left) between YEZV and the representative Orthonairovirus in the family Nairoviridae.
	Yezo virus NE-YTLH1	Yezo virus NE-ALH2	Yezo virus NE-DN2	Yezo virus NE-WQ	Yezo virus T-JL01	Yezo virus YBQG1739	Yezo virus T-IM01	Yezo virus HH003-2020	Yezo virus HH001-2019	Yezo virus T-HLJ02	Yezo virus H-IM01	Yezo virus T-HLJ01	Yezo virus TIGMIC 2	Yezo virus TIGMIC 1	Sulina virus b30	Sulina virus IxriSL16-01	Sulina virus IxriSL16-03
Yezo virus NE-YTLH1	100	99.6	99	99.4	99.4	99.4	99.4	99.6	99	99	99.4	99.4	99	99.2	61.2	60	60.2
Yezo virus NE-ALH2	99.8	100	98.6	99	99	99	99	99.2	98.6	98.6	99	99	98.6	98.8	61	60	60.2
Yezo virus NE-DN2	93.7	93.4	100	99.4	99.4	99.4	99.2	99.4	100	100	99.2	99.4	100	99.2	61	59.8	60
Yezo virus NE-WQ	98.5	98.4	93.6	100	100	100	99.6	99.8	99.4	99.4	99.6	100	99.4	99.8	61	59.8	60
Yezo virus T-JL01	98.2	98.1	93.3	99.3	100	100	99.6	99.8	99.4	99.4	99.6	100	99.4	99.8	61	59.8	60
Yezo virus YBQG1739	96.3	96.2	91.5	97.4	97.6	100	99.6	99.8	99.4	99.4	99.6	100	99.4	99.8	61	59.8	60
Yezo virus T-IM01	98.3	98	93.3	98.9	99	97.2	100	99.8	99.2	99.2	100	99.6	99.2	99.4	61	59.8	60
Yezo virus HH003-2020	96.6	96.5	92	97.6	97.7	97	97.4	100	99.4	99.4	99.8	99.8	99.4	99.6	61	59.8	60
Yezo virus HH001-2019	91.1	90.8	95.1	91.2	90.9	92.7	90.9	90.7	100	100	99.2	99.4	100	99.2	61	59.8	60
Yezo virus T-HLJ02	93.7	93.4	98.5	93.4	93.3	91.5	93.3	92	95.4	100	99.2	99.4	100	99.2	61	59.8	60
Yezo virus H-IM01	98.3	98	93.4	98.9	99	97.2	99.9	97.4	91.1	93.4	100	99.6	99.2	99.4	61	59.8	60
Yezo virus T-HLJ01	98.1	98	93.3	99.2	99.2	97.3	98.8	97.5	90.9	93.1	98.8	100	99.4	99.8	61	59.8	60
Yezo virus TIGMIC 2	92	91.8	97.7	91.9	91.8	93	91.8	91.5	96.6	97.2	91.9	91.7	100	99.2	61	59.8	60
Yezo virus TIGMIC 1	97	96.9	92.2	98.1	98.2	98.3	97.8	97.8	91.7	92.1	97.8	98	92.5	100	60.8	59.6	59.8
Sulina virus b30	56.6	56.6	56.6	56.6	56.8	58.4	56.5	56.4	59.4	56.4	56.6	56.4	58.3	57.5	100	95.2	95
Sulina virus IxriSL16-01	55.8	55.8	55.7	55.4	55.5	57.3	55.4	55.3	58.4	55.4	55.3	55.2	57.2	56.2	91.9	100	99.4
Sulina virus IxriSL16-03	55.9	56	55.8	55.6	55.7	57.7	55.6	55.5	58.6	55.5	55.5	55.4	57.3	56.5	92	97.6	100
