## Extended Data Table 10 for "The extensive diversity of nairoviruses reveals the complexity and high risk of tick-borne diseases in northeastern China"

### Sheet: Sheet1
Extended Data Table 10 Amino acid similarity (%) of RDRP (upper right) and nucleotide sequence similarity (%) of segment L (lower left) between BJNV and the representative Norwavirus in the family Nairoviridae.
	Beiji nairovirus NE-JH16	Beiji nairovirus NE-DYQ1	Beiji nairovirus NE-ALH1	Beiji nairovirus NE-GH2	Beiji nairovirus NE-CHZ4	Beiji nairovirus NE-AT8	Beiji nairovirus NE-BSBH8	Beiji nairovirus NE-WEQH2	Beiji nairovirus NE-YKS1	Beiji nairovirus NE-WDGS1	Beiji nairovirus NE-XXS2	Beiji nairovirus NE-XXS19	Beiji nairovirus NE-LJDS2	Beiji nairovirus BSFS2	Beiji nairovirus NE-CYZ4	Beiji nairovirus NE-QXL1	Beiji nariovirus NE-TH4	Beiji nariovirus NE-DH3	Beiji nairovirus H39	Beiji nairovirus UTR-4158	Beiji nariovirus NE-TH3	Beiji nairovirus BSQG1734	Beiji nairovirus YKS44	Beiji nairovirus HL8	Pustyn virus Rus/Ix ricinus	Pustyn virus IxRic1	Gakugsa tick virus	Yichun nairovirus NE-JASC3	Yichun nairovirus NE-SDJLCF	Yichun nairovirus NE-SDJLCM	Yichun nairovirus NE-JASC2	Yichun nairovirus NE-JAQPM1	Yichun nairovirus NE-DSSC5	Yichun nairovirus NE-JAQPF1	Yichun nairovirus NE-DSSC10	Yichun nairovirus NE-DAL1	Yichun nairovirus NE-FXZ1	Yichun nairovirus NE-CYZ2	Yichun nariovirus NE-FZ3	Yichun nariovirus NE-YC3	Hunchun nairovirus NE-FCH1	Mikuni nairovirus FKS-1108	Norway nairovirus 1	Grotenhout virus Gierle-1	Norwavirus sp. p74	Norwavirus sp. p51	South Bay virus SC1
Beiji nairovirus NE-JH16	100	99.2	99.5	98.9	98.2	99	99.4	99	99.4	99.5	98.5	98.1	98.3	99.4	98	99.1	99.6	98.3	20.5	98.2	99.7	97.5	98.4	99.5	84.1	83.9	97.9	87.9	88	88	88.1	88.1	88.3	88.2	88	87.9	88.2	88.1	88.1	88.2	84.2	90.9	83.9	83.5	83.6	81.8	55.6
Beiji nairovirus NE-DYQ1	98.9	100	99.2	98.7	98	98.8	99.2	98.7	99.2	99.2	98.3	97.9	98.1	99.2	97.8	98.9	99.4	98.1	20.4	98.1	99.5	97.3	98.3	99.2	83.9	83.8	97.9	87.9	88	88	88.2	88	88.3	88.2	87.9	87.8	88.2	88.1	88.1	88.2	84.3	90.9	83.7	83.3	83.4	81.6	55.6
Beiji nairovirus NE-ALH1	99.2	99	100	98.9	98.2	99	99.4	99	99.4	99.5	98.6	98.1	98.3	99.4	98.1	99.1	99.6	98.4	20.5	98.3	99.7	97.5	98.5	99.8	84	83.9	98.1	88.1	88.1	88.1	88.2	88.2	88.5	88.4	88.1	88	88.4	88.3	88.3	88.4	84.3	90.9	83.9	83.5	83.6	81.8	55.6
Beiji nairovirus NE-GH2	98.5	98.5	98.6	100	97.9	98.7	99	98.5	98.9	98.9	98.2	97.7	98	99	97.7	98.8	99.2	98.1	20.4	97.9	99.2	97.1	98.2	99	83.7	83.6	97.6	87.8	87.9	87.9	88	87.9	88.2	88.1	87.8	87.7	88.1	88	88	88.1	84	90.7	83.6	83.1	83.3	81.5	55.6
Beiji nairovirus NE-CHZ4	97.5	97.5	97.6	97.6	100	98.2	98.2	98.1	98.2	98.2	98.4	98.2	98.2	98.2	98.2	98.2	98.4	98.4	20.3	98.1	98.4	97	97.7	98.2	84	83.9	97.6	88.2	88.3	88.3	88.4	88.3	88.6	88.5	88.3	88.1	88.5	88.4	88.4	88.5	84.3	91.1	83.8	83.4	83.6	81.8	55.6
Beiji nairovirus NE-AT8	98.4	98.5	98.5	98.5	97.7	100	99	98.7	98.9	99	98.6	98.1	98.5	99.1	98.1	99	99.2	98.4	20.4	98.2	99.2	97.4	98.3	99	83.9	83.8	97.9	88	88.1	88.1	88.2	88.1	88.4	88.3	88	87.9	88.3	88.1	88.2	88.3	84.2	90.9	83.7	83.3	83.5	81.7	55.5
Beiji nairovirus NE-BSBH8	99	99	99	98.6	97.7	98.6	100	99.1	99.3	99.3	98.5	98.2	98.4	99.6	98.1	99.1	99.6	98.4	20.3	98.3	99.6	97.5	98.5	99.4	84	83.9	98	88.1	88.2	88.2	88.4	88.2	88.5	88.4	88.1	88	88.4	88.3	88.3	88.4	84.4	91	83.9	83.5	83.6	81.8	55.6
Beiji nairovirus NE-WEQH2	98.6	98.6	98.6	98.2	97.4	98.1	98.9	100	98.9	98.9	98.8	98.4	98.3	99.2	98.3	98.6	99.2	98.5	20.3	98.1	99.2	97.5	98	99	83.9	83.8	98	88.1	88.2	88.2	88.3	88.2	88.5	88.4	88.1	88	88.4	88.3	88.3	88.4	84.3	91	83.8	83.4	83.5	81.7	55.6
Beiji nairovirus NE-YKS1	99	99	99	98.5	97.6	98.4	99	98.6	100	99.3	98.5	98.1	98.2	99.4	97.9	99	99.6	98.3	20.4	98.2	99.6	97.5	98.4	99.4	84	83.9	97.9	88.1	88.1	88.1	88.2	88.2	88.5	88.4	88.1	88	88.4	88.2	88.3	88.4	84.4	90.9	83.9	83.5	83.6	81.8	55.7
Beiji nairovirus NE-WDGS1	99.2	98.9	99.2	98.6	97.6	98.5	99	98.6	99	100	98.5	98	98.3	99.4	97.9	99.1	99.5	98.3	20.4	98.2	99.6	97.4	98.4	99.5	84.1	83.9	97.9	88.1	88.2	88.2	88.2	88.2	88.5	88.4	88.1	88	88.4	88.3	88.3	88.4	84.4	90.9	83.9	83.5	83.6	81.8	55.6
Beiji nairovirus NE-XXS2	97.8	97.8	97.9	97.9	97.7	98.2	97.9	98	97.8	97.9	100	98.7	98.3	98.6	98.7	98.6	98.8	98.8	20.4	98.2	98.8	97.4	97.8	98.5	83.9	83.8	98	88.2	88.3	88.3	88.4	88.3	88.6	88.5	88.3	88.1	88.5	88.4	88.4	88.6	84.2	91.1	83.7	83.3	83.4	81.7	55.6
Beiji nairovirus NE-XXS19	96.8	96.8	96.9	96.9	97.3	97.1	96.9	97.1	96.8	96.9	97.7	100	98	98.2	99.3	98.1	98.3	99.2	20.4	97.8	98.3	97.5	97.4	98.1	84.1	84	98	88.2	88.2	88.2	88.4	88.3	88.5	88.5	88.2	88.1	88.4	88.4	88.4	88.5	84.4	91.1	83.9	83.5	83.6	81.9	55.6
Beiji nairovirus NE-LJDS2	97.7	97.8	97.8	97.8	97.8	98.1	97.9	97.8	97.8	97.9	97.8	97.3	100	98.4	97.9	98.4	98.5	98.1	20.1	98	98.5	97	97.9	98.3	83.8	83.7	97.7	87.9	88	88	88.1	88	88.3	88.2	88	87.8	88.2	88.1	88.1	88.2	84.1	90.9	83.6	83.2	83.3	81.7	55.5
Beiji nairovirus BSFS2	99.1	99	99.1	98.6	97.7	98.6	99.5	99	99.1	99.1	97.9	97	97.9	100	98.1	99.1	99.6	98.4	20.3	98.3	99.7	97.5	98.5	99.4	84.1	84	98	88.1	88.2	88.2	88.3	88.2	88.5	88.4	88.1	88	88.4	88.3	88.3	88.4	84.4	91.1	83.9	83.5	83.6	81.9	55.6
Beiji nairovirus NE-CYZ4	96.9	96.9	97	97	97.3	97.3	97	97.1	96.9	97	97.8	98.7	97.4	97.1	100	98	98.2	99.3	20.4	97.7	98.2	97.5	97.3	98	84	83.9	97.9	88.2	88.2	88.3	88.4	88.2	88.5	88.5	88.2	88.1	88.4	88.4	88.4	88.5	84.3	91.2	83.8	83.4	83.5	81.8	55.6
Beiji nairovirus NE-QXL1	98.3	98.3	98.3	98.5	97.6	98.4	98.4	98	98.3	98.4	98.1	97.1	97.9	98.4	97	100	99.3	98.2	20.5	98.2	99.3	97.4	98.4	99.1	84.1	83.9	98	88.1	88.2	88.2	88.3	88.2	88.5	88.4	88.1	88	88.4	88.3	88.3	88.4	84.3	90.9	83.9	83.4	83.6	81.9	55.6
Beiji nariovirus NE-TH4	99.2	99.2	99.3	98.9	97.9	98.8	99.3	98.9	99.2	99.3	98.2	97.2	98.1	99.3	97.2	98.6	100	98.5	20.5	98.5	99.9	97.7	98.6	99.6	84.1	84	98.2	88.2	88.2	88.2	88.4	88.3	88.6	88.5	88.2	88.1	88.5	88.4	88.4	88.5	84.4	91.1	83.9	83.5	83.7	81.9	55.6
Beiji nariovirus NE-DH3	98	98	98.1	98	97.9	98.1	98.2	98.1	98.1	98.1	98.3	98.1	97.8	98.2	98.3	97.9	98.6	100	20.5	98	98.5	97.5	97.6	98.3	84.1	84	98	88.3	88.4	88.4	88.5	88.4	88.6	88.6	88.3	88.2	88.5	88.5	88.5	88.6	84.4	91.2	83.9	83.5	83.7	81.9	55.6
Beiji nairovirus H39	96.7	96.7	96.8	96.8	96.8	96.9	96.8	96.7	96.7	96.8	96.9	97.5	96.8	96.8	97.5	96.9	97.1	97.3	100	20.3	20.5	20.2	20.5	20.4	13.9	13.8	20.2	15.6	15.7	15.7	15.7	15.6	15.8	15.7	15.6	15.6	15.7	15.8	15.6	15.7	14.4	16.3	13.8	13.7	13.8	12	8.2
Beiji nairovirus UTR-4158	97.2	97.2	97.3	97.2	97.7	97.4	97.3	97.1	97.2	97.2	97.4	96.9	97.5	97.3	96.8	97.2	97.6	97.4	96.4	100	98.5	96.8	97.6	98.2	83.8	83.7	97.5	87.9	88	88.1	88.1	88.1	88.3	88.3	88	87.8	88.2	88.1	88.2	88.3	84.2	90.8	83.6	83.2	83.3	81.5	55.6
Beiji nariovirus NE-TH3	99.4	99.3	99.4	98.8	97.9	98.8	99.3	98.9	99.3	99.4	98.1	97.1	98.1	99.4	97.2	98.6	99.8	98.6	97.1	97.5	100	97.7	98.7	99.7	84.1	84	98.2	88.2	88.3	88.3	88.4	88.3	88.6	88.5	88.2	88.1	88.5	88.4	88.4	88.5	84.4	91.1	83.9	83.5	83.7	81.9	55.7
Beiji nairovirus BSQG1734	95.8	95.8	95.9	95.8	95.5	95.8	95.9	95.8	95.8	95.9	95.8	96	95.6	96	95.8	95.8	96.2	96.2	95.5	95.2	96.2	100	96.7	97.5	83.3	83.3	96.9	87.4	87.4	87.4	87.5	87.4	87.7	87.6	87.4	87.3	87.6	87.5	87.5	87.6	83.6	90	83.1	82.8	82.9	81.2	55.9
Beiji nairovirus YKS44	97.5	97.5	97.5	97.4	97.2	97.5	97.6	97.1	97.5	97.5	97	96.3	97.2	97.6	96.3	97.3	97.8	97.2	96.7	96.9	97.8	95.1	100	98.5	83.5	83.4	97.3	87.6	87.6	87.7	87.8	87.6	88	87.9	87.6	87.5	87.8	87.7	87.8	87.9	83.8	90.4	83.4	82.9	83.1	81.3	55.5
Beiji nairovirus HL8	98.8	98.6	99.1	98.1	97.1	98	98.6	98.2	98.6	98.7	97.4	96.4	97.4	98.7	96.5	97.9	98.9	97.7	96.6	96.9	99	95.4	97.4	100	84.1	84	98	88.1	88.1	88.1	88.2	88.2	88.4	88.4	88.1	88	88.4	88.2	88.2	88.3	84.3	90.9	83.9	83.5	83.6	81.8	55.6
Pustyn virus Rus/Ix ricinus	76.4	76.3	76.3	76.1	76.3	76.3	76.4	76.2	76.4	76.3	76.3	76.2	76.2	76.4	76.2	76.3	76.3	76.2	75.8	76.3	76.3	74.9	76	76.1	100	98.5	84	84.6	84.7	84.6	84.8	84.8	85	84.9	84.7	84.5	84.9	84.8	84.9	85	83.7	83.9	98.3	98.6	98.1	95.9	55.6
Pustyn virus IxRic1	75.9	75.9	75.9	75.7	75.9	75.8	75.9	75.8	75.9	75.9	75.8	75.8	75.7	76	75.7	75.9	75.9	75.8	75.5	75.9	75.8	74.4	75.7	75.9	97.2	100	83.8	84.5	84.7	84.6	84.9	84.8	85	84.9	84.6	84.5	84.9	84.8	84.9	85	83.4	83.8	98.4	97.4	97.9	95	55.5
Gakugsa tick virus	96.1	96.2	96.2	96.1	96.2	96.4	96.2	96.1	96.2	96.2	96.5	96.3	96.4	96.3	96.3	96.2	96.5	96.6	95.6	96	96.4	94.4	95.6	95.9	76.3	75.9	100	88	88	88.1	88.2	88.2	88.4	88.3	88.1	88	88.3	88.3	88.2	88.3	84.4	91	83.8	83.4	83.5	81.8	55.5
Yichun nairovirus NE-JASC3	82	82.2	82.1	82.1	82.1	82.2	82.2	82.1	82.2	82.2	82.1	82.2	82.2	82.2	82.3	82.1	82.2	82.3	81.7	82	82.2	80.4	81.6	81.8	76.2	76	81.6	100	98.5	98.8	98.8	98.7	98.9	98.8	98.7	98.5	98.8	98.6	98.8	98.9	84.8	87.5	84.5	84.1	84.2	82.3	55.4
Yichun nairovirus NE-SDJLCF	82	82.1	82.1	82	82.1	82.2	82.2	82.1	82.1	82.1	82.1	82.2	82.2	82.2	82.3	82.1	82.2	82.3	81.7	82	82.1	80.4	81.6	81.8	76.1	75.9	81.5	98.4	100	98.8	98.8	98.7	99.2	99	98.7	98.6	99.2	99	99	99	84.9	87.6	84.7	84.2	84.4	82.4	55.3
Yichun nairovirus NE-SDJLCM	82	82.1	82.2	82	82.1	82.2	82.2	82.2	82.2	82.2	82.1	82.3	82.2	82.2	82.3	82.1	82.2	82.3	81.7	82	82.2	80.5	81.6	81.8	76.2	76	81.6	98.5	98.8	100	99.1	99	99.3	99.3	99.1	98.5	99.2	99	99.2	99.3	84.8	87.6	84.6	84.1	84.3	82.4	55.4
Yichun nairovirus NE-JASC2	82	82.2	82.1	82	82.1	82.2	82.2	82.2	82.2	82.2	82.1	82.2	82.2	82.2	82.3	82.1	82.2	82.3	81.7	82	82.2	80.4	81.6	81.8	76.3	76.1	81.5	98.5	98.7	98.8	100	99.2	99.5	99.3	98.9	98.8	99.3	99.1	99.3	99.3	85	87.7	84.8	84.3	84.5	82.6	55.4
Yichun nairovirus NE-JAQPM1	82	82.1	82.1	82	82	82.1	82.2	82.1	82.1	82.1	82.1	82.2	82.1	82.2	82.2	82	82.1	82.2	81.7	81.9	82.1	80.4	81.6	81.8	76.2	76	81.5	98.4	98.6	98.7	99	100	99.4	99.3	98.8	98.8	99.1	99	99.3	99.2	84.9	87.7	84.7	84.2	84.4	82.5	55.5
Yichun nairovirus NE-DSSC5	82.2	82.3	82.3	82.2	82.3	82.3	82.3	82.3	82.3	82.3	82.3	82.4	82.3	82.3	82.4	82.2	82.3	82.4	81.9	82.1	82.3	80.6	81.8	82	76.4	76.1	81.7	98.8	99.1	99.2	99.2	99.2	100	99.6	99.1	98.9	99.5	99.4	99.6	99.5	85.1	88	84.9	84.4	84.7	82.7	55.5
Yichun nairovirus NE-JAQPF1	82	82.1	82.1	82	82.1	82.2	82.2	82.2	82.1	82.2	82.1	82.3	82.2	82.2	82.3	82.1	82.2	82.3	81.8	82	82.2	80.5	81.6	81.8	76.3	76.1	81.5	98.3	98.7	98.8	98.8	98.8	99.1	100	99.1	98.8	99.5	99.2	99.5	99.5	85	87.9	84.9	84.4	84.6	82.6	55.5
Yichun nairovirus NE-DSSC10	82	82.1	82.2	82.1	82.1	82.2	82.2	82.2	82.2	82.2	82.1	82.2	82.2	82.2	82.3	82.2	82.2	82.3	81.7	82	82.2	80.5	81.6	81.9	76.2	76	81.5	98.4	98.7	98.9	98.8	98.7	99.1	98.7	100	98.5	99	98.8	99	99	84.7	87.6	84.5	84.2	84.3	82.3	55.4
Yichun nairovirus NE-DAL1	81.8	82	81.9	81.9	81.9	82	82	82	82	82	81.9	82	82	82	82.1	81.9	82	82.1	81.6	81.8	82	80.3	81.5	81.6	76	75.8	81.4	98.3	98.6	98.4	98.7	99	98.9	98.4	98.5	100	98.7	98.5	98.8	98.7	84.7	87.5	84.4	83.9	84.2	82.2	55.4
Yichun nairovirus NE-FXZ1	82.2	82.3	82.3	82.2	82.2	82.3	82.3	82.3	82.3	82.3	82.2	82.4	82.3	82.3	82.4	82.2	82.3	82.4	81.8	82.1	82.3	80.6	81.7	82	76.3	76	81.7	98.7	99.2	99	99.1	99	99.4	99	98.9	98.7	100	99.6	99.4	99.5	85	87.9	84.9	84.4	84.6	82.6	55.4
Yichun nairovirus NE-CYZ2	82	82.1	82.1	82	82.1	82.2	82.2	82.2	82.1	82.1	82.1	82.2	82.2	82.2	82.3	82.1	82.2	82.3	81.7	82	82.2	80.5	81.6	81.8	76.2	76	81.6	98.5	99.1	98.8	98.9	98.8	99.2	98.8	98.8	98.5	99.5	100	99.2	99.3	84.9	87.8	84.7	84.3	84.5	82.5	55.3
Yichun nariovirus NE-FZ3	82.2	82.3	82.3	82.2	82.3	82.4	82.4	82.3	82.3	82.4	82.3	82.4	82.3	82.4	82.5	82.3	82.3	82.5	81.8	82.1	82.3	80.6	81.7	81.9	76.4	76.1	81.7	98.5	98.8	98.9	98.9	99	99.3	98.8	98.8	98.6	99.1	98.9	100	99.6	85.1	87.8	84.8	84.4	84.6	82.6	55.5
Yichun nariovirus NE-YC3	82.2	82.3	82.3	82.2	82.2	82.3	82.3	82.3	82.3	82.3	82.2	82.3	82.3	82.3	82.4	82.2	82.3	82.4	81.7	82.1	82.3	80.6	81.6	81.9	76.3	76.1	81.7	98.4	98.9	99	98.8	98.8	99.2	98.8	98.8	98.4	99	98.9	99.4	100	85.1	87.9	84.9	84.4	84.6	82.7	55.4
Hunchun nairovirus NE-FCH1	77.1	77.1	77.1	76.9	77.1	77	77.1	77	77	77.2	77	77.1	77.2	77.1	77	77.1	77	77	76.6	77.1	77.1	75.5	76.5	76.8	74.6	74.2	76.7	77.8	78	77.9	78	77.9	78	77.9	77.8	77.8	77.9	77.9	78.1	78	100	84.4	83.5	83.1	83.1	81.3	55.9
Mikuni nairovirus FKS-1108	86.1	86.1	86.1	86	86.2	86.2	86.1	86.1	86.1	86.1	86.2	86.2	86.2	86.1	86.2	86.1	86.2	86.3	85.6	85.8	86.1	84.3	85.5	85.7	76.3	76	85.7	81.8	81.8	81.8	81.8	81.7	82	81.8	81.8	81.7	81.9	81.8	82	82	77.5	100	83.7	83.4	83.5	81.5	55.5
Norway nairovirus 1	76.6	76.6	76.6	76.4	76.5	76.5	76.6	76.5	76.6	76.6	76.5	76.5	76.4	76.6	76.4	76.5	76.7	76.6	76.2	76.6	76.6	75.1	76.5	76.4	96.1	96.2	76.3	76.5	76.4	76.5	76.7	76.5	76.7	76.7	76.5	76.4	76.6	76.5	76.7	76.7	74.9	76.7	100	97.3	98.1	95	55.5
Grotenhout virus Gierle-1	76.5	76.4	76.4	76.2	76.4	76.4	76.5	76.2	76.5	76.4	76.3	76.3	76.2	76.4	76.3	76.4	76.5	76.4	76.1	76.5	76.4	74.9	76.2	76.2	97.4	95.1	76	76.3	76.3	76.4	76.4	76.3	76.5	76.4	76.4	76.2	76.4	76.3	76.4	76.4	74.7	76.6	96.4	100	97	95.1	55.2
Norwavirus sp. p74	75.5	75.4	75.4	75.2	75.4	75.3	75.4	75.3	75.5	75.4	75.3	75.3	75.3	75.5	75.3	75.4	75.4	75.3	74.9	75.3	75.3	74.1	75	75.2	96.1	95.9	76.1	75.3	75.3	75.4	75.5	75.4	75.5	75.5	75.3	75.2	75.4	75.4	75.6	75.6	73.9	75.3	94.8	93.9	100	94.7	55.5
Norwavirus sp. p51	73.6	73.5	73.6	73.3	73.5	73.5	73.6	73.5	73.6	73.6	73.4	73.5	73.5	73.6	73.4	73.6	73.5	73.4	73.1	73.5	73.5	72.4	73.2	73.3	94.2	92.7	74.2	73.2	73.3	73.3	73.5	73.3	73.5	73.4	73.3	73.2	73.3	73.3	73.5	73.5	72	73.5	91.6	92.4	94.2	100	54.7
South Bay virus SC1	56.1	56	56.1	55.9	56	55.8	56.1	56	56.1	56.1	56	55.8	56	56.1	56	55.9	56	55.8	55.6	56	55.9	55.1	55.6	55.8	55.9	55.6	56.7	55.6	55.5	55.7	55.7	55.7	55.8	55.8	55.6	55.5	55.7	55.6	55.8	55.8	55.6	55.6	55.4	55	57	59.7	100
