## Extended Data Table 11 for "The extensive diversity of nairoviruses reveals the complexity and high risk of tick-borne diseases in northeastern China"

### Sheet: Sheet1
Extended Data Table11 Amino acid similarity (%) of NP (upper right) and nucleotide sequence similarity (%) of segment S (lower left) between BJNV and the representative Norwavirus in the family Nairoviridae.
	Beiji nairovirus NE-JH16	Beiji nairovirus NE-DYQ1	Beiji nairovirus NE-GH2	Beiji nairovirus NE-ALH1	Beiji nairovirus NE-CHZ4	Beiji nairovirus NE-AT8	Beiji nairovirus NE-CYZ4	Beiji nairovirus NE-BSBH8	Beiji nairovirus NE-WEQH2	Beiji nairovirus NE-YKS1	Beiji nairovirus NE-XXS19	Beiji nairovirus NE-WDGS1	Beiji nairovirus NE-XXS2	Beiji nairovirus NE-LJDS2	Beiji nairovirus BSFS2	Beiji nairovirus NE-QXL1	Beiji nariovirus NE-TH4	Beiji nariovirus NE-DH3	Beiji nairovirus H39	Beiji nairovirus UTR-4158	Beiji nariovirus NE-TH3	Beiji nairovirus BSQG1734	Beiji nairovirus YKS44	Beiji nairovirus HL8	Pustyn virus Rus/Ix ricinus	Pustyn virus IxRic1	Gakugsa tick virus	Yichun nairovirus NE-JASC3	Yichun nairovirus NE-SDJLCM	Yichun nairovirus NE-JASC2	Yichun nairovirus NE-JAQPM1	Yichun nairovirus NE-DSSC5	Yichun nairovirus NE-SDJLCF	Yichun nairovirus NE-JAQPF1	Yichun nairovirus NE-DSSC10	Yichun nairovirus NE-DAL1	Yichun nairovirus NE-FXZ1	Yichun nairovirus NE-CYZ2	Yichun nariovirus NE-FZ3	Yichun nariovirus NE-YC3	Hunchun nairovirus NE-FCH1	Mikuni nairovirus FKS-1108	Norway nairovirus 1	Grotenhout virus Gierle-1	South Bay virus SC1
Beiji nairovirus NE-JH16	100	99.6	98.6	99.8	99.1	98.6	98.4	98.7	98.6	99.6	98.6	99.6	98.6	98.6	98.6	98.6	99.6	98.6	99.3	99.6	99.6	87.7	99.6	98.7	82.2	86.1	99.1	86.8	87.4	87	87	87	87.6	87	87	86.8	86.5	86.7	87	87	85.6	95.9	85.4	85.2	56.2
Beiji nairovirus NE-DYQ1	98.4	100	98.4	99.5	99.1	98.6	98.4	98.7	98.6	99.6	98.6	99.6	98.6	98.6	98.6	98.6	99.6	98.6	99.3	99.6	99.6	87.9	99.6	98.6	82	85.9	99.1	86.8	87.4	87	87	87	87.6	87	87	86.8	86.5	86.7	87	87	85.8	95.9	85.2	85	56.2
Beiji nairovirus NE-GH2	97.7	97.8	100	98.7	98.4	97.8	97.7	98	97.8	98.7	97.8	98.7	97.8	97.8	97.8	97.8	98.7	97.8	98.4	98.7	98.7	87	98.7	99.8	82.5	86.5	99.3	86.3	86.8	86.5	86.5	86.5	87	86.5	86.5	86.7	86.3	86.5	86.5	86.5	85.4	95.3	85.8	85.6	56.6
Beiji nairovirus NE-ALH1	98.5	98.6	98	100	99.3	98.7	98.6	98.9	98.7	99.8	98.7	99.8	98.7	98.7	98.7	98.7	99.8	98.7	99.5	99.8	99.8	87.7	99.8	98.9	82.3	86.3	99.3	86.8	87.4	87	87	87	87.6	87	87	86.8	86.5	86.7	87	87	85.6	96	85.6	85.4	56.4
Beiji nairovirus NE-CHZ4	96.8	97.1	97.3	97.1	100	99.1	98.9	99.3	99.1	99.5	99.1	99.5	99.1	99.1	99.1	99.1	99.5	99.1	99.1	99.5	99.5	87.7	99.5	98.6	82	85.9	98.9	87	87.6	87.2	87.2	87.2	87.7	87.2	87.2	87	86.7	86.8	87.2	87.2	85.4	96	85.2	85	56.4
Beiji nairovirus NE-AT8	95.2	95.2	95.1	95.1	96.1	100	99.8	99.8	100	98.9	100	98.9	100	100	100	100	98.9	99.6	98.6	98.9	98.9	88.1	98.9	98	81.8	85.8	98.4	86.7	87.2	86.8	86.8	86.8	87.4	86.8	86.8	86.7	86.3	86.5	86.8	86.8	85.2	95.5	85	84.9	56.4
Beiji nairovirus NE-CYZ4	95.5	95.3	95.2	95.2	96.3	98.6	100	99.6	99.8	98.7	99.8	98.7	99.8	99.8	99.8	99.8	98.7	99.5	98.4	98.7	98.7	87.9	98.7	97.8	81.6	85.6	98.2	86.8	87.4	87	87	87	87.6	87	87	86.8	86.5	86.7	87	87	85.2	95.3	84.9	84.7	56.2
Beiji nairovirus NE-BSBH8	95	94.8	94.7	94.9	95.8	98.2	98.2	100	99.8	99.1	99.8	99.1	99.8	99.8	99.8	99.8	99.1	99.8	98.7	99.1	99.1	88.1	99.1	98.2	81.6	85.6	98.6	86.8	87.4	87	87	87	87.6	87	87	86.8	86.5	86.7	87	87	85	95.7	84.9	84.7	56.4
Beiji nairovirus NE-WEQH2	95.5	95.3	95.2	95.3	96.2	97.8	98	97.7	100	98.9	100	98.9	100	100	100	100	98.9	99.6	98.6	98.9	98.9	88.1	98.9	98	81.8	85.8	98.4	86.7	87.2	86.8	86.8	86.8	87.4	86.8	86.8	86.7	86.3	86.5	86.8	86.8	85.2	95.5	85	84.9	56.4
Beiji nairovirus NE-YKS1	97.8	98.2	98.1	98.2	97.6	95.1	95.2	95	95.4	100	98.9	100	98.9	98.9	98.9	98.9	100	98.9	99.6	100	100	87.9	100	98.9	82.3	86.3	99.5	87	87.6	87.2	87.2	87.2	87.7	87.2	87.2	87	86.7	86.8	87.2	87.2	85.8	96.2	85.6	85.4	56.4
Beiji nairovirus NE-XXS19	95.5	95.2	95.1	95.2	96.1	98.8	99	98.3	98	95.2	100	98.9	100	100	100	100	98.9	99.6	98.6	98.9	98.9	88.1	98.9	98	81.8	85.8	98.4	86.7	87.2	86.8	86.8	86.8	87.4	86.8	86.8	86.7	86.3	86.5	86.8	86.8	85.2	95.5	85	84.9	56.4
Beiji nairovirus NE-WDGS1	97.4	97.6	97.5	97.8	97.1	95.3	95.5	95.3	95.5	98.7	95.4	100	98.9	98.9	98.9	98.9	100	98.9	99.6	100	100	87.9	100	98.9	82.3	86.3	99.5	87	87.6	87.2	87.2	87.2	87.7	87.2	87.2	87	86.7	86.8	87.2	87.2	85.8	96.2	85.6	85.4	56.4
Beiji nairovirus NE-XXS2	95.3	95	95	95	96	98.4	98.7	98.1	97.8	95	98.9	95.4	100	100	100	100	98.9	99.6	98.6	98.9	98.9	88.1	98.9	98	81.8	85.8	98.4	86.7	87.2	86.8	86.8	86.8	87.4	86.8	86.8	86.7	86.3	86.5	86.8	86.8	85.2	95.5	85	84.9	56.4
Beiji nairovirus NE-LJDS2	95.4	95.2	95.1	95.1	96.2	98.6	98.9	98.3	97.9	95.2	99.1	95.4	99	100	100	100	98.9	99.6	98.6	98.9	98.9	88.1	98.9	98	81.8	85.8	98.4	86.7	87.2	86.8	86.8	86.8	87.4	86.8	86.8	86.7	86.3	86.5	86.8	86.8	85.2	95.5	85	84.9	56.4
Beiji nairovirus BSFS2	95	94.7	94.6	94.7	95.6	98.4	98.5	98.2	97.7	94.7	98.7	95	98.3	98.5	100	100	98.9	99.6	98.6	98.9	98.9	88.1	98.9	98	81.8	85.8	98.4	86.7	87.2	86.8	86.8	86.8	87.4	86.8	86.8	86.7	86.3	86.5	86.8	86.8	85.2	95.5	85	84.9	56.4
Beiji nairovirus NE-QXL1	95.3	95	94.9	94.9	95.9	98.5	98.8	98.2	97.7	95	98.9	95.3	98.7	98.9	98.6	100	98.9	99.6	98.6	98.9	98.9	88.1	98.9	98	81.8	85.8	98.4	86.7	87.2	86.8	86.8	86.8	87.4	86.8	86.8	86.7	86.3	86.5	86.8	86.8	85.2	95.5	85	84.9	56.4
Beiji nariovirus NE-TH4	98	98.2	98.1	98.4	97.4	95.3	95.3	95.1	95.5	99	95.3	98.4	95.1	95.3	94.8	95.2	100	98.9	99.6	100	100	87.9	100	98.9	82.3	86.3	99.5	87	87.6	87.2	87.2	87.2	87.7	87.2	87.2	87	86.7	86.8	87.2	87.2	85.8	96.2	85.6	85.4	56.4
Beiji nariovirus NE-DH3	95.4	95.3	95.2	95.4	96	97.6	97.9	97.7	97.4	95.3	97.8	95.6	97.6	97.9	97.3	97.7	96.1	100	98.7	98.9	98.9	87.9	98.9	98	81.4	85.4	98.4	86.7	87.2	86.8	86.8	86.8	87.4	86.8	86.8	86.7	86.3	86.5	86.8	86.8	84.9	95.5	84.7	84.5	56.2
Beiji nairovirus H39	96.7	97	96.6	97.1	95.7	94	94	93.7	94.1	96.9	94	96.4	94	94.2	93.6	94	97.2	94.6	100	99.6	99.6	87.6	99.6	98.6	82	85.9	99.1	86.7	87.2	86.8	86.8	86.8	87.4	86.8	86.8	86.7	86.3	86.5	86.8	86.8	85.4	95.9	85.2	85	56.2
Beiji nairovirus UTR-4158	80.2	80.4	80.3	80.6	80	78.4	78.6	78.1	78.7	81.1	78.6	80.7	78.6	78.4	78.3	78.4	81.5	78.8	81.3	100	100	87.9	100	98.9	82.3	86.3	99.5	87	87.6	87.2	87.2	87.2	87.7	87.2	87.2	87	86.7	86.8	87.2	87.2	85.8	96.2	85.6	85.4	56.4
Beiji nariovirus NE-TH3	98	98.2	98.1	98.4	97.5	95.3	95.4	95.1	95.6	99	95.3	98.5	95.1	95.3	94.8	95.2	99.9	96.1	97.2	81.4	100	87.9	100	98.9	82.3	86.3	99.5	87	87.6	87.2	87.2	87.2	87.7	87.2	87.2	87	86.7	86.8	87.2	87.2	85.8	96.2	85.6	85.4	56.4
Beiji nairovirus BSQG1734	95.5	95.7	95.7	95.7	95.2	94	94.2	93.8	94.2	96.5	94.1	95.9	94	94.2	93.6	94.1	96.8	94.7	94.7	79.5	96.8	100	87.9	87.2	72.8	76.6	87.6	77.8	78.2	78	78	78	78.4	78	78	77.8	77.5	77.7	78	78	76.8	85.2	76	75.9	50.6
Beiji nairovirus YKS44	97.1	97.5	97.3	97.6	96.6	94.5	94.6	94.5	94.8	98.4	94.6	97.9	94.5	94.7	94.1	94.6	98.6	95.7	97.4	80.7	98.6	95.9	100	98.9	82.3	86.3	99.5	87	87.6	87.2	87.2	87.2	87.7	87.2	87.2	87	86.7	86.8	87.2	87.2	85.8	96.2	85.6	85.4	56.4
Beiji nairovirus HL8	80	80.2	81.3	80.4	79.5	78.4	78.5	77.9	78.5	80.4	78.4	80	78.5	78.3	78.2	78.2	80.7	78.7	81.2	96.9	80.7	79	80.1	100	82.7	86.7	99.5	86.5	87	86.7	86.7	86.7	87.2	86.7	86.7	86.8	86.5	86.7	86.7	86.7	85.6	95.5	85.9	85.8	56.8
Pustyn virus Rus/Ix ricinus	71.3	71.3	71.6	71.3	71.5	71.6	71.7	71.5	71.6	71.5	71.6	71.4	71.8	71.5	71.2	71.7	72	72	70.9	61.8	72	71.1	71.7	61.9	100	95.3	82.3	82.2	82.3	82.5	82.5	82.5	82.5	82.5	82.5	82.5	82.9	82.7	82.7	82.5	84.3	82	96	96	55
Pustyn virus IxRic1	76.6	76.6	76.9	76.6	76.7	76.9	77.1	76.7	76.8	76.7	77.1	76.7	77.1	77	76.5	77.1	77.1	77.1	76.1	65.3	77.2	75.7	76.9	65.1	90.6	100	86.3	85.9	86.1	86.3	86.3	86.3	86.3	86.3	86.3	86.3	86.7	86.5	86.5	86.3	88.3	85.9	98.9	98.9	56.8
Gakugsa tick virus	73.6	73.4	73.5	73.7	72.8	71.9	72	71.6	72	73.5	72	73.2	72	71.8	71.9	71.8	74	72.3	74.5	77.4	74	73.2	73.3	77.2	62.9	59.3	100	86.7	87.2	86.8	86.8	86.8	87.4	86.8	86.8	87	86.7	86.8	86.8	86.8	85.6	96	85.6	85.4	56.6
Yichun nairovirus NE-JASC3	80.7	80.8	80.9	80.8	80.8	80.3	80.6	80.3	80.6	80.8	80.5	80.6	80.8	80.8	80.1	80.7	81.1	81.1	79.8	66.9	81.2	80	80.8	67.4	71	75.7	61.9	100	99.1	99.5	99.5	99.5	98.9	99.5	99.5	98.9	98.6	98.7	99.5	99.5	85.8	86.8	85	85	56.8
Yichun nairovirus NE-SDJLCM	81.3	81.3	81.3	81.2	81.3	81	81.2	80.8	81.2	81.2	81.2	81	81.5	81.4	80.8	81.3	81.6	81.7	80.3	67.3	81.6	80.5	81.2	67.7	71.4	76	62.2	97.5	100	99.3	99.3	99.3	99.5	99.3	99.3	98.7	98.4	98.6	99.3	99.3	85.9	87.2	85.2	85.2	57.1
Yichun nairovirus NE-JASC2	81.4	81.4	81.5	81.3	81.4	81	81.2	80.9	81.2	81.3	81.2	81.3	81.5	81.5	80.8	81.3	81.8	81.7	80.4	67.5	81.8	80.6	81.3	67.9	71.3	75.9	62.4	97.6	98.2	100	100	100	99.1	100	100	98.7	98.7	98.9	99.6	100	85.9	86.8	85.4	85.4	56.8
Yichun nairovirus NE-JAQPM1	81.3	81.3	81.4	81.2	81.4	81	81.2	80.9	81.3	81.2	81.3	81	81.6	81.5	80.8	81.3	81.6	81.7	80.3	67.4	81.6	80.5	81.2	67.8	71.3	76	62.3	97.4	98.1	99.4	100	100	99.1	100	100	98.7	98.7	98.9	99.6	100	85.9	86.8	85.4	85.4	56.8
Yichun nairovirus NE-DSSC5	81.4	81.4	81.5	81.3	81.4	81.1	81.3	81	81.3	81.3	81.3	81.2	81.6	81.6	80.9	81.4	81.8	81.8	80.5	67.5	81.8	80.6	81.4	67.9	71.3	76	62.5	97.7	98.3	99.6	99.4	100	99.1	100	100	98.7	98.7	98.9	99.6	100	85.9	86.8	85.4	85.4	56.8
Yichun nairovirus NE-SDJLCF	81.3	81.3	81.5	81.3	81.4	81	81.2	80.9	81.3	81.3	81.3	81.2	81.5	81.5	80.8	81.3	81.7	81.8	80.5	67.4	81.8	80.7	81.3	67.8	71.3	76	62.4	97.6	98.8	98.2	98.1	98.4	100	99.1	99.1	98.9	98.6	98.7	99.1	99.1	86.1	87	85.4	85.4	57.1
Yichun nairovirus NE-JAQPF1	81.2	81.3	81.3	81.2	81.2	80.9	81.1	80.9	81.1	81.2	81.1	81.1	81.4	81.4	80.6	81.2	81.6	81.6	80.3	67.4	81.7	80.5	81.2	67.7	71.5	76.1	62.3	97.4	97.9	98.7	98.4	98.7	97.9	100	100	98.7	98.7	98.9	99.6	100	85.9	86.8	85.4	85.4	56.8
Yichun nairovirus NE-DSSC10	81.4	81.3	81.4	81.3	81.4	81	81.2	81	81.3	81.3	81.3	81.2	81.6	81.5	80.8	81.4	81.7	81.7	80.4	67.4	81.7	80.6	81.3	67.8	71.3	75.9	62.4	97.6	98.2	98.9	98.7	99	98.3	98.4	100	98.7	98.7	98.9	99.6	100	85.9	86.8	85.4	85.4	56.8
Yichun nairovirus NE-DAL1	81.1	81.1	81.2	81.1	81	80.6	80.8	80.6	81	81	80.8	80.8	81.1	81.1	80.5	81	81.5	81.5	80.3	67.3	81.4	80.4	81.1	67.7	71.3	76	62.2	96.3	96.6	96.5	96.4	96.6	96.8	96.3	96.5	100	99.6	99.8	99.1	98.7	85.9	86.5	85.4	85.4	57.1
Yichun nairovirus NE-FXZ1	81	81.1	81.2	81	81.1	80.8	81	80.7	81.2	81	81.1	80.9	81.4	81.3	80.7	81.2	81.4	81.6	80.2	67.4	81.5	80.4	81	67.7	71.3	76	62.3	96.9	96.9	97.2	97.1	97.3	97	96.9	97.1	97.8	100	99.8	99.1	98.7	86.1	86.1	85.8	85.8	57.1
Yichun nairovirus NE-CYZ2	80.9	81	80.9	80.8	80.8	80.4	80.7	80.4	81	80.8	80.7	80.7	81	80.9	80.3	80.8	81.2	81.3	80.1	67.2	81.2	80.1	80.9	67.6	71.2	75.9	62.2	96	96	96.2	96.1	96.3	96.1	95.9	96.2	97.4	98.6	100	99.3	98.9	85.9	86.3	85.6	85.6	57.1
Yichun nariovirus NE-FZ3	81.4	81.4	81.4	81.3	81.4	81	81.2	80.9	81.2	81.3	81.2	81.1	81.5	81.5	80.8	81.3	81.8	81.7	80.4	67.4	81.8	80.6	81.3	67.8	71.4	76	62.3	97.9	98.5	98.5	98.3	98.6	98.5	98.2	98.3	96.9	97.3	96.4	100	99.6	86.1	87	85.6	85.6	56.9
Yichun nariovirus NE-YC3	81.3	81.3	81.4	81.2	81.3	80.9	81.1	80.9	81.1	81.2	81.1	81.1	81.4	81.4	80.7	81.2	81.7	81.6	80.4	67.4	81.7	80.5	81.3	67.8	71.3	76	62.3	97.6	98.1	98.3	98.2	98.4	98.2	98	98.2	96.5	97	96.1	98.7	100	85.9	86.8	85.4	85.4	56.8
Hunchun nairovirus NE-FCH1	69.9	70	70.1	70	70	69.8	69.8	69.8	69.8	70.1	69.8	69.8	70	70	69.6	70	70.4	70	69.3	58.6	70.4	69.6	70.1	58.2	65.1	69.5	53.5	70.6	71	70.6	70.7	70.7	71	70.8	70.7	70.9	70.8	70.6	71.1	71.2	100	87.6	87.7	87.4	57.7
Mikuni nairovirus FKS-1108	65.2	65.3	65.3	65.3	65.6	65.4	65.5	65.3	65.5	65.5	65.5	65.3	65.5	65.2	65.5	65.5	65.8	65.7	65.4	66.2	65.8	65.9	65.3	66.1	60	56.3	86.3	58.9	59.4	59.3	59.3	59.4	59.4	59.4	59.3	59.2	59	59	59.2	59.2	50.9	100	85.2	85	56.8
Norway nairovirus 1	76.5	76.5	76.8	76.5	76.6	76.8	77	76.7	76.7	76.6	77	76.6	77	76.9	76.4	77.1	76.9	77.1	76	64.5	77	75.9	76.9	64.5	92.6	96.3	58.8	76	76.2	76.2	76.2	76.2	76.3	76.4	76.1	76.2	76.3	76.2	76.3	76.2	68.8	55.8	100	99.6	57.1
Grotenhout virus Gierle-1	76.5	76.5	76.8	76.6	76.6	76.8	77	76.6	76.7	76.6	76.9	76.6	77	76.9	76.4	77.1	77	77.1	76.1	64.6	77	75.4	77	64.6	92.6	96.7	58.6	75.7	75.9	75.9	75.9	75.9	76	76.1	75.8	75.9	76	75.9	76	75.9	68.7	55.6	98.7	100	56.9
South Bay virus SC1	43.3	43.2	43.2	43.1	43.3	43.1	43.1	43.1	42.9	43.3	43	43.1	43	43	43	43	43.2	43.2	43	42.2	43.2	42.5	42.9	42.1	39.3	42	35.6	43.3	43.5	43.4	43.6	43.5	43.5	43.5	43.5	43.4	43.7	43.8	43.7	43.5	44.8	32.4	41.6	41.6	100
